# A genome-scale atlas reveals complex interplay of transcription and translation in an archaeon

**DOI:** 10.1101/2022.08.31.505529

**Authors:** Alan P. R. Lorenzetti, Ulrike Kusebauch, Lívia S. Zaramela, Wei-Ju Wu, João P. P. de Almeida, Serdar Turkarslan, Adrián L. G. de Lomana, José V. Gomes-Filho, Ricardo Z. N. Vêncio, Robert L. Moritz, Tie Koide, Nitin S. Baliga

**Affiliations:** Department of Biochemistry and Immunology, Ribeirão Preto Medical School, University of São Paulo, Ribeirão Preto, Brazil; Institute for Systems Biology, Seattle, WA, USA; Institute of Biological Sciences, Federal University of Minas Gerais, Belo Horizonte, Brazil; Center for Systems Biology, University of Iceland, Reykjavik, Iceland; Prokaryotic RNA Biology, Phillips-Universität Marburg, Marburg, Germany; Department of Computation and Mathematics, Faculty of Philosophy, Sciences and Letters at Ribeirão Preto, University of São Paulo, Ribeirão Preto, Brazil; Departments of Biology and Microbiology, University of Washington, Seattle, WA, USA; Molecular and Cellular Biology Program, University of Washington, Seattle, WA, USA; Lawrence Berkeley National Lab, Berkeley, CA, USA

## Abstract

The scale of post-transcriptional regulation and the implications of its interplay with other forms of regulation on environmental acclimation is underexplored for organisms of the domain Archaea. Here, we have investigated the scale of post-transcriptional regulation in the extremely halophilic archaeon *Halobacterium salinarum* NRC-1 by integrating transcriptome-wide locations of transcript processing sites (TPS) and SmAP1 binding, genome-wide locations of antisense RNAs (asRNAs), and consequences of RNase_2099C knockout on differential expression of all genes. This integrated analysis has discovered that 54% of all protein-coding genes in the genome of this haloarchaeon are likely targeted by multiple mechanisms for putative post-transcriptional processing and regulation, with about 20% of genes likely regulated by combinatorial schemes involving SmAP1, asRNAs, and RNase_2099C. Comparative analysis of mRNA levels (RNA-Seq) and protein levels (SWATH-MS) for 2,579 genes over four phases of batch culture growth in complex medium has generated additional evidence for conditional post-transcriptional regulation of 7% of all protein-coding genes. We demonstrate that post-transcriptional regulation may act to fine-tune specialized and rapid acclimation to stressful environments, e.g., as a switch to turn on gas vesicle biogenesis to promote vertical relocation in anoxic conditions and to modulate frequency of transposition by IS elements of the IS*200*/IS*605*, IS*4*, and IS*H3* families. Findings from this study are provided as an atlas in a public web resource (https://halodata.systemsbiology.net).

**IMPORTANCE:** While the transcriptional regulation landscape of archaea has been extensively investigated, we currently have limited knowledge about post-transcriptional regulation and its driving mechanisms in this domain of life. In this study, we collected and integrated omics data from multiple sources and technologies to infer post-transcriptionally regulated genes and the putative mechanisms modulating their expression at the protein level in *Halobacterium salinarum* NRC-1. The results suggest that post-transcriptional regulation may drive environmental acclimation by regulating hallmark biological processes. To foster discoveries by other research groups interested in the topic, we extended our integrated data to the public in the form of an interactive atlas (https://halodata.systemsbiology.net).
