## Supplementary material for "A genome-scale atlas reveals complex interplay of transcription and translation in an archaeon": File S3

### Sheet: tab_guide_readme
tab_name	description
TP1	Clusters identified using protein and mRNA data obtained from early exponential (TP1) growth phase.
TP2	Clusters identified using protein and mRNA data obtained from mid-exponential (TP2) growth phase.
TP3	Clusters identified using protein and mRNA data obtained from late exponential (TP3) growth phase.
TP4	Clusters identified using protein and mRNA data obtained from stationary phase (TP4).
union	Union of locus tags identified across the growth curve (TP1, TP2, TP3, and TP4).
column_description	Column description for the mentioned tabs.

### Sheet: TP1
cluster	status	count	locus_tag
prot_bot_mrna_top	Protein low level & mRNA high level	21	VNG_0013C,VNG_0312H,VNG_0592G,VNG_0648G,VNG_1058H,VNG_1292H,VNG_1543G,VNG_1688C,VNG_1726G,VNG_1743C,VNG_1774G,VNG_1916H,VNG_1942H,VNG_2051G,VNG_2414H,VNG_2451H,VNG_2585H,VNG_2642H,VNG_2652H,VNG_7018,VNG_7041
prot_non_mrna_top	Protein undetected & mRNA high level	57	VNG_0019H,VNG_0026C,VNG_0041C,VNG_0042G,VNG_0043H,VNG_0044H,VNG_0052H,VNG_0059H,VNG_0068H,VNG_0146H,VNG_0285C,VNG_0286C,VNG_0287H,VNG_0311H,VNG_0370H,VNG_0383H,VNG_0399H,VNG_0402H,VNG_0520H,VNG_0551G,VNG_0697H,VNG_0703H,VNG_0765H,VNG_0767H,VNG_0768H,VNG_0892H,VNG_0995H,VNG_1189H,VNG_1194H,VNG_1289H,VNG_1376H,VNG_1473H,VNG_1490H,VNG_1494G,VNG_1653H,VNG_1699C,VNG_1800H,VNG_1806H,VNG_1865H,VNG_1889H…
prot_bot_prot_non_mrna_top	Protein low level or undetected & mRNA high level	78	VNG_0013C,VNG_0312H,VNG_0592G,VNG_0648G,VNG_1058H,VNG_1292H,VNG_1543G,VNG_1688C,VNG_1726G,VNG_1743C,VNG_1774G,VNG_1916H,VNG_1942H,VNG_2051G,VNG_2414H,VNG_2451H,VNG_2585H,VNG_2642H,VNG_2652H,VNG_7018,VNG_7041,VNG_0019H,VNG_0026C,VNG_0041C,VNG_0042G,VNG_0043H,VNG_0044H,VNG_0052H,VNG_0059H,VNG_0068H,VNG_0146H,VNG_0285C,VNG_0286C,VNG_0287H,VNG_0311H,VNG_0370H,VNG_0383H,VNG_0399H,VNG_0402H,VNG_0520H,V…

### Sheet: TP2
cluster	status	count	locus_tag
prot_bot_mrna_top	Protein low level & mRNA high level	20	VNG_0002G,VNG_0162G,VNG_0551G,VNG_0592G,VNG_0648G,VNG_1292H,VNG_1309G,VNG_1332G,VNG_1688C,VNG_1726G,VNG_1774G,VNG_1916H,VNG_1942H,VNG_2051G,VNG_2414H,VNG_2451H,VNG_2585H,VNG_2652H,VNG_7018,VNG_7041
prot_non_mrna_top	Protein undetected & mRNA high level	56	VNG_0013C,VNG_0019H,VNG_0026C,VNG_0041C,VNG_0042G,VNG_0043H,VNG_0044H,VNG_0052H,VNG_0059H,VNG_0068H,VNG_0194H,VNG_0212H,VNG_0285C,VNG_0286C,VNG_0399H,VNG_0402H,VNG_0520H,VNG_0703H,VNG_0765H,VNG_0767H,VNG_0768H,VNG_0892H,VNG_0953C,VNG_1189H,VNG_1194H,VNG_1289H,VNG_1376H,VNG_1473H,VNG_1490H,VNG_1494G,VNG_1534H,VNG_1653H,VNG_1699C,VNG_1800H,VNG_1806H,VNG_1865H,VNG_2299H,VNG_2442H,VNG_2619H,VNG_6181H…
prot_bot_prot_non_mrna_top	Protein low level or undetected & mRNA high level	76	VNG_0002G,VNG_0162G,VNG_0551G,VNG_0592G,VNG_0648G,VNG_1292H,VNG_1309G,VNG_1332G,VNG_1688C,VNG_1726G,VNG_1774G,VNG_1916H,VNG_1942H,VNG_2051G,VNG_2414H,VNG_2451H,VNG_2585H,VNG_2652H,VNG_7018,VNG_7041,VNG_0013C,VNG_0019H,VNG_0026C,VNG_0041C,VNG_0042G,VNG_0043H,VNG_0044H,VNG_0052H,VNG_0059H,VNG_0068H,VNG_0194H,VNG_0212H,VNG_0285C,VNG_0286C,VNG_0399H,VNG_0402H,VNG_0520H,VNG_0703H,VNG_0765H,VNG_0767H,V…

### Sheet: TP3
cluster	status	count	locus_tag
prot_bot_mrna_top	Protein low level & mRNA high level	25	VNG_0003C,VNG_0044H,VNG_0212H,VNG_0227H,VNG_0551G,VNG_0734G,VNG_0946G,VNG_0949G,VNG_0950a,VNG_1194H,VNG_1292H,VNG_1295H,VNG_1309G,VNG_1413H,VNG_1688C,VNG_1916H,VNG_1942H,VNG_2472G,VNG_2585H,VNG_2652H,VNG_6251H,VNG_7018,VNG_7023,VNG_7041,VNG_7048
prot_non_mrna_top	Protein undetected & mRNA high level	73	VNG_0013C,VNG_0019H,VNG_0026C,VNG_0040C,VNG_0041C,VNG_0042G,VNG_0043H,VNG_0052H,VNG_0053H,VNG_0059H,VNG_0068H,VNG_0112H,VNG_0194H,VNG_0213H,VNG_0285C,VNG_0286C,VNG_0293H,VNG_0402H,VNG_0520H,VNG_0697H,VNG_0703H,VNG_0765H,VNG_0767H,VNG_0768H,VNG_0953C,VNG_1115H,VNG_1189H,VNG_1289H,VNG_1314H,VNG_1376H,VNG_1380H,VNG_1446H,VNG_1473H,VNG_1490H,VNG_1494G,VNG_1534H,VNG_1653H,VNG_1699C,VNG_1794C,VNG_1800H…
prot_bot_prot_non_mrna_top	Protein low level or undetected & mRNA high level	98	VNG_0003C,VNG_0044H,VNG_0212H,VNG_0227H,VNG_0551G,VNG_0734G,VNG_0946G,VNG_0949G,VNG_0950a,VNG_1194H,VNG_1292H,VNG_1295H,VNG_1309G,VNG_1413H,VNG_1688C,VNG_1916H,VNG_1942H,VNG_2472G,VNG_2585H,VNG_2652H,VNG_6251H,VNG_7018,VNG_7023,VNG_7041,VNG_7048,VNG_0013C,VNG_0019H,VNG_0026C,VNG_0040C,VNG_0041C,VNG_0042G,VNG_0043H,VNG_0052H,VNG_0053H,VNG_0059H,VNG_0068H,VNG_0112H,VNG_0194H,VNG_0213H,VNG_0285C,VNG…

### Sheet: TP4
cluster	status	count	locus_tag
prot_bot_mrna_top	Protein low level & mRNA high level	40	VNG_0041C,VNG_0101G,VNG_0293H,VNG_0402H,VNG_0520H,VNG_0551G,VNG_0734G,VNG_0742H,VNG_0812G,VNG_0823G,VNG_0906H,VNG_0949G,VNG_0950a,VNG_0991H,VNG_1086C,VNG_1159G,VNG_1292H,VNG_1309G,VNG_1413H,VNG_1688C,VNG_1916H,VNG_1942H,VNG_2006C,VNG_2051G,VNG_2125G,VNG_2133H,VNG_2197H,VNG_2406C,VNG_2469G,VNG_2543C,VNG_2585H,VNG_2593H,VNG_2626H,VNG_2652H,VNG_6173C,VNG_7018,VNG_7023,VNG_7041,VNG_7048,VNG_7081
prot_non_mrna_top	Protein undetected & mRNA high level	84	VNG_0013C,VNG_0019H,VNG_0026C,VNG_0040C,VNG_0042G,VNG_0043H,VNG_0044H,VNG_0053H,VNG_0059H,VNG_0066H,VNG_0068H,VNG_0194H,VNG_0212H,VNG_0213H,VNG_0285C,VNG_0286C,VNG_0291H,VNG_0320H,VNG_0399H,VNG_0697H,VNG_0765H,VNG_0767H,VNG_0768H,VNG_0811H,VNG_0943C,VNG_0953C,VNG_1060H,VNG_1096H,VNG_1115H,VNG_1189H,VNG_1289H,VNG_1295H,VNG_1320G,VNG_1376H,VNG_1380H,VNG_1446H,VNG_1458G,VNG_1459H,VNG_1463G,VNG_1490H…
prot_bot_prot_non_mrna_top	Protein low level or undetected & mRNA high level	124	VNG_0041C,VNG_0101G,VNG_0293H,VNG_0402H,VNG_0520H,VNG_0551G,VNG_0734G,VNG_0742H,VNG_0812G,VNG_0823G,VNG_0906H,VNG_0949G,VNG_0950a,VNG_0991H,VNG_1086C,VNG_1159G,VNG_1292H,VNG_1309G,VNG_1413H,VNG_1688C,VNG_1916H,VNG_1942H,VNG_2006C,VNG_2051G,VNG_2125G,VNG_2133H,VNG_2197H,VNG_2406C,VNG_2469G,VNG_2543C,VNG_2585H,VNG_2593H,VNG_2626H,VNG_2652H,VNG_6173C,VNG_7018,VNG_7023,VNG_7041,VNG_7048,VNG_7081,VNG_…

### Sheet: union
cluster	status	count	locus_tag
prot_bot_mrna_top	Protein low level & mRNA high level	64	VNG_0013C,VNG_0312H,VNG_0592G,VNG_0648G,VNG_1058H,VNG_1292H,VNG_1543G,VNG_1688C,VNG_1726G,VNG_1743C,VNG_1774G,VNG_1916H,VNG_1942H,VNG_2051G,VNG_2414H,VNG_2451H,VNG_2585H,VNG_2642H,VNG_2652H,VNG_7018,VNG_7041,VNG_0002G,VNG_0162G,VNG_0551G,VNG_1309G,VNG_1332G,VNG_0003C,VNG_0044H,VNG_0212H,VNG_0227H,VNG_0734G,VNG_0946G,VNG_0949G,VNG_0950a,VNG_1194H,VNG_1295H,VNG_1413H,VNG_2472G,VNG_6251H,VNG_7023,VN…
prot_non_mrna_top	Protein undetected & mRNA high level	117	VNG_0019H,VNG_0026C,VNG_0041C,VNG_0042G,VNG_0043H,VNG_0044H,VNG_0052H,VNG_0059H,VNG_0068H,VNG_0146H,VNG_0285C,VNG_0286C,VNG_0287H,VNG_0311H,VNG_0370H,VNG_0383H,VNG_0399H,VNG_0402H,VNG_0520H,VNG_0551G,VNG_0697H,VNG_0703H,VNG_0765H,VNG_0767H,VNG_0768H,VNG_0892H,VNG_0995H,VNG_1189H,VNG_1194H,VNG_1289H,VNG_1376H,VNG_1473H,VNG_1490H,VNG_1494G,VNG_1653H,VNG_1699C,VNG_1800H,VNG_1806H,VNG_1865H,VNG_1889H…
prot_bot_prot_non_mrna_top	Protein low level or undetected & mRNA high level	167	VNG_0013C,VNG_0312H,VNG_0592G,VNG_0648G,VNG_1058H,VNG_1292H,VNG_1543G,VNG_1688C,VNG_1726G,VNG_1743C,VNG_1774G,VNG_1916H,VNG_1942H,VNG_2051G,VNG_2414H,VNG_2451H,VNG_2585H,VNG_2642H,VNG_2652H,VNG_7018,VNG_7041,VNG_0002G,VNG_0162G,VNG_0551G,VNG_1309G,VNG_1332G,VNG_0003C,VNG_0044H,VNG_0212H,VNG_0227H,VNG_0734G,VNG_0946G,VNG_0949G,VNG_0950a,VNG_1194H,VNG_1295H,VNG_1413H,VNG_2472G,VNG_6251H,VNG_7023,VN…

### Sheet: column_description
column_name	description
cluster	Cluster identifier according to the expression status of protein and mRNA. prot_bot: 20% lowest abundance proteins (bottom); prot_non: Undetected proteins; mrna_top: 20% greatest abundance mRNAs (top).
status	A more intuitive description of the cluster field.
count	Number of instances (locus tags) within a given cluster.
locus_tag	Locus tag for a given instance according to Pfeiffer et al. (2019) (PMID: 31296677). This locus tag may be a representative of many others if they were collapsed in our non-redundant transcriptome.
