## Supplementary material for "A genome-scale atlas reveals complex interplay of transcription and translation in an archaeon": File S6

### Sheet: tab_guide_readme
tab_name	description
TP2_vs_TP1	Clusters identified in the transition from early exponential (TP1) to mid-exponential (TP2) growth phase.
TP3_vs_TP2	Clusters identified in the transition from mid-exponential (TP2) to late exponential (TP3) growth phase.
TP4_vs_TP3	Clusters identified in the transition from late exponential growth (TP3) to stationary (TP4) phase.
TP3_vs_TP1	Clusters identified in the transition from early exponential (TP1) to late exponential (TP3) growth phase.
TP4_vs_TP1	Clusters identified in the transition from early exponential (TP1) to stationary (TP4) phase.
column_description	Column description for the mentioned tabs.

### Sheet: TP2_vs_TP1
cluster	color	change_status	count	locus_tag
Q1	Red	Protein Up & mRNA Up	14	VNG_0249G,VNG_0715G,VNG_0864G,VNG_0876G,VNG_0995H,VNG_1814G,VNG_1815G,VNG_1945G,VNG_2301G,VNG_2371C,VNG_2383G,VNG_2384G,VNG_2552G,VNG_2558G
Q2	Orange	Protein Up & mRNA Down	0
Q3	Blue	Protein Down & mRNA Down	1	VNG_6316G
Q4	Green	Protein Down & mRNA Up	5	VNG_7025,VNG_7026,VNG_7039,VNG_7103,VNG_6313G
BL12	Pink	Protein Up & mRNA Flat	4	VNG_0869G,VNG_0925C,VNG_1646G,VNG_1847G
BL23	Light teal	Protein Flat & mRNA Down	0
BL34	Brown	Protein Down & mRNA Flat	12	VNG_0176H,VNG_0352H,VNG_0745G,VNG_0746C,VNG_0748G,VNG_0749G,VNG_1314H,VNG_1802H,VNG_2238C,VNG_2486G,VNG_6281G,VNG_6301G
BL41	Purple	Protein Flat & mRNA Up	14	VNG_0002G,VNG_0003C,VNG_0775G,VNG_0991H,VNG_2093G,VNG_2094G,VNG_2195G,VNG_2363G,VNG_2372G,VNG_2377G,VNG_2378G,VNG_2508C,VNG_6270G,VNG_6357H

### Sheet: TP3_vs_TP2
cluster	color	change_status	count	locus_tag
Q1	Red	Protein Up & mRNA Up	32	VNG_0402H,VNG_0458G,VNG_0536G,VNG_0602C,VNG_0708H,VNG_0796G,VNG_0991H,VNG_0995H,VNG_1021C,VNG_1024C,VNG_1332G,VNG_1751H,VNG_1802H,VNG_1806H,VNG_2193G,VNG_2195G,VNG_2196G,VNG_2248H,VNG_2377G,VNG_2482G,VNG_2483G,VNG_2484G,VNG_2486G,VNG_7023,VNG_7039,VNG_7103,VNG_6201G,VNG_6237G,VNG_6277G,VNG_6280G,VNG_6281G,VNG_6301G
Q2	Orange	Protein Up & mRNA Down	0
Q3	Blue	Protein Down & mRNA Down	8	VNG_0315G,VNG_0648G,VNG_0753G,VNG_1309G,VNG_1699C,VNG_1774G,VNG_2563H,VNG_2614H
Q4	Green	Protein Down & mRNA Up	0
BL12	Pink	Protein Up & mRNA Flat	1	VNG_0427G
BL23	Light teal	Protein Flat & mRNA Down	178	VNG_0049H,VNG_0062G,VNG_0063G,VNG_0065G,VNG_0077H,VNG_0101G,VNG_0174G,VNG_0237H,VNG_0255C,VNG_0294G,VNG_0378C,VNG_0390G,VNG_0403G,VNG_0412G,VNG_0414G,VNG_0415G,VNG_0431G,VNG_0439C,VNG_0459G,VNG_0461G,VNG_0486G,VNG_0487H,VNG_0549G,VNG_0550G,VNG_0551G,VNG_0573C,VNG_0574C,VNG_0593G,VNG_0600C,VNG_0601H,VNG_0632G,VNG_0633G,VNG_0636G,VNG_0637G,VNG_0640G,VNG_0646G,VNG_0647G,VNG_0657G,VNG_0678G,VNG_0752G…
BL34	Brown	Protein Down & mRNA Flat	1	VNG_0507C
BL41	Purple	Protein Flat & mRNA Up	43	VNG_0069H,VNG_0161G,VNG_0171C,VNG_0339H,VNG_0534C,VNG_0654C,VNG_0709C,VNG_0751C,VNG_0996G,VNG_1234C,VNG_1295H,VNG_1339C,VNG_1342G,VNG_1646G,VNG_1762G,VNG_1837G,VNG_1922G,VNG_2006C,VNG_2160C,VNG_2421G,VNG_2430G,VNG_2436G,VNG_2437G,VNG_2513G,VNG_2611G,VNG_2627C,VNG_2650G,VNG_7026,VNG_7028,VNG_7029,VNG_7048,VNG_7072,VNG_7092,VNG_7093,VNG_7122,VNG_6218G,VNG_6247G,VNG_6297C,VNG_6315G,VNG_6317G,VNG_632…

### Sheet: TP4_vs_TP3
cluster	color	change_status	count	locus_tag
Q1	Red	Protein Up & mRNA Up	34	VNG_0176H,VNG_0293H,VNG_0614G,VNG_0705C,VNG_0745G,VNG_0746C,VNG_0748G,VNG_0749G,VNG_0750C,VNG_0812G,VNG_0813G,VNG_0869G,VNG_0960G,VNG_0962G,VNG_1175G,VNG_1390H,VNG_1540G,VNG_1607G,VNG_1625H,VNG_1806H,VNG_1856G,VNG_1922G,VNG_1924G,VNG_1925H,VNG_2259C,VNG_2421G,VNG_2423G,VNG_2488C,VNG_2626H,VNG_7024,VNG_7026,VNG_6206H,VNG_6237G,VNG_6316G
Q2	Orange	Protein Up & mRNA Down	2	VNG_1332G,VNG_1699C
Q3	Blue	Protein Down & mRNA Down	17	VNG_0433C,VNG_0702H,VNG_0715G,VNG_1105G,VNG_1110C,VNG_1159G,VNG_1466H,VNG_1551G,VNG_1561C,VNG_1585C,VNG_1698G,VNG_1719G,VNG_1815G,VNG_1877C,VNG_2384G,VNG_2604G,VNG_6308G
Q4	Green	Protein Down & mRNA Up	3	VNG_0394C,VNG_0925C,VNG_2472G
BL12	Pink	Protein Up & mRNA Flat	6	VNG_0262C,VNG_1341G,VNG_1355H,VNG_1754G,VNG_2436G,VNG_2437G
BL23	Light teal	Protein Flat & mRNA Down	77	VNG_0009G,VNG_0051G,VNG_0060G,VNG_0077H,VNG_0127C,VNG_0144H,VNG_0186G,VNG_0287a,VNG_0330G,VNG_0335G,VNG_0409C,VNG_0539C,VNG_0600C,VNG_0623G,VNG_0628G,VNG_0752G,VNG_0771G,VNG_0897G,VNG_0901G,VNG_0903C,VNG_0998G,VNG_1067G,VNG_1103G,VNG_1158G,VNG_1196H,VNG_1379G,VNG_1408G,VNG_1426H,VNG_1472G,VNG_1496G,VNG_1541G,VNG_1542G,VNG_1543G,VNG_1555G,VNG_1558H,VNG_1562H,VNG_1631G,VNG_1673G,VNG_1688C,VNG_1714G…
BL34	Brown	Protein Down & mRNA Flat	8	VNG_0373H,VNG_0708H,VNG_0991H,VNG_1471C,VNG_2155C,VNG_2216G,VNG_2628H,VNG_7085a
BL41	Purple	Protein Flat & mRNA Up	27	VNG_0161G,VNG_0289H,VNG_0309C,VNG_0360C,VNG_0401G,VNG_0467G,VNG_0527C,VNG_0632G,VNG_0810H,VNG_0963G,VNG_1093C,VNG_1236C,VNG_1476C,VNG_1510C,VNG_1628G,VNG_1680G,VNG_1756G,VNG_1775C,VNG_1809H,VNG_1969G,VNG_2126C,VNG_2238C,VNG_2498H,VNG_2597C,VNG_2650G,VNG_7028,VNG_7082

### Sheet: TP3_vs_TP1
cluster	color	change_status	count	locus_tag
Q1	Red	Protein Up & mRNA Up	41	VNG_0402H,VNG_0453G,VNG_0458G,VNG_0500G,VNG_0536G,VNG_0602C,VNG_0617H,VNG_0708H,VNG_0715G,VNG_0734G,VNG_0796G,VNG_0869G,VNG_0955G,VNG_0991H,VNG_0995H,VNG_1018G,VNG_1021C,VNG_1023C,VNG_1025H,VNG_1646G,VNG_1656H,VNG_1806H,VNG_2193G,VNG_2195G,VNG_2196G,VNG_2248H,VNG_2377G,VNG_2378G,VNG_2482G,VNG_2483G,VNG_2484G,VNG_2486G,VNG_7023,VNG_7103,VNG_6201G,VNG_6210G,VNG_6216G,VNG_6255C,VNG_6280G,VNG_6281G,V…
Q2	Orange	Protein Up & mRNA Down	0
Q3	Blue	Protein Down & mRNA Down	19	VNG_0315G,VNG_0559G,VNG_0578H,VNG_0648G,VNG_0753G,VNG_0789C,VNG_1309G,VNG_1450G,VNG_1670C,VNG_1699C,VNG_1743C,VNG_1774G,VNG_1969G,VNG_2155C,VNG_2469G,VNG_2474C,VNG_2614H,VNG_2628H,VNG_6268C
Q4	Green	Protein Down & mRNA Up	14	VNG_0176H,VNG_0194H,VNG_0654C,VNG_0745G,VNG_0746C,VNG_0748G,VNG_0749G,VNG_0812G,VNG_0813G,VNG_1175G,VNG_1540G,VNG_7025,VNG_7026,VNG_6316G
BL12	Pink	Protein Up & mRNA Flat	16	VNG_0821C,VNG_0864G,VNG_1480C,VNG_1551G,VNG_1553G,VNG_1554G,VNG_1557G,VNG_1559H,VNG_1561C,VNG_1814G,VNG_1945G,VNG_2165H,VNG_2593H,VNG_2604G,VNG_2606G,VNG_7006
BL23	Light teal	Protein Flat & mRNA Down	157	VNG_0047G,VNG_0049H,VNG_0062G,VNG_0063G,VNG_0065G,VNG_0077H,VNG_0128C,VNG_0174G,VNG_0228G,VNG_0239C,VNG_0251C,VNG_0255C,VNG_0259G,VNG_0271C,VNG_0294G,VNG_0327G,VNG_0390G,VNG_0403G,VNG_0405C,VNG_0421C,VNG_0439C,VNG_0461G,VNG_0468C,VNG_0473G,VNG_0475C,VNG_0485H,VNG_0488H,VNG_0498C,VNG_0499G,VNG_0521G,VNG_0573C,VNG_0593G,VNG_0600C,VNG_0601H,VNG_0637G,VNG_0639G,VNG_0640G,VNG_0657G,VNG_0668C,VNG_0678G…
BL34	Brown	Protein Down & mRNA Flat	3	VNG_0258H,VNG_2404G,VNG_6294G
BL41	Purple	Protein Flat & mRNA Up	99	VNG_0044H,VNG_0064G,VNG_0070H,VNG_0086G,VNG_0116H,VNG_0154G,VNG_0162G,VNG_0171C,VNG_0192G,VNG_0208H,VNG_0209H,VNG_0212H,VNG_0293H,VNG_0321G,VNG_0339H,VNG_0404H,VNG_0502G,VNG_0523G,VNG_0604H,VNG_0692C,VNG_0709C,VNG_0750C,VNG_0751C,VNG_0766G,VNG_0793G,VNG_0798H,VNG_0950G,VNG_0954C,VNG_0997G,VNG_1047H,VNG_1063H,VNG_1182H,VNG_1253C,VNG_1264C,VNG_1339C,VNG_1341G,VNG_1342G,VNG_1351G,VNG_1659G,VNG_1723H…

### Sheet: TP4_vs_TP1
cluster	color	change_status	count	locus_tag
Q1	Red	Protein Up & mRNA Up	125	VNG_0002G,VNG_0003C,VNG_0104G,VNG_0153C,VNG_0176H,VNG_0226G,VNG_0227H,VNG_0274C,VNG_0277G,VNG_0293H,VNG_0367H,VNG_0393C,VNG_0402H,VNG_0458G,VNG_0482H,VNG_0500G,VNG_0502G,VNG_0533H,VNG_0536G,VNG_0602C,VNG_0614G,VNG_0708H,VNG_0709C,VNG_0734G,VNG_0745G,VNG_0746C,VNG_0748G,VNG_0749G,VNG_0750C,VNG_0766G,VNG_0793G,VNG_0794G,VNG_0841G,VNG_0852C,VNG_0869G,VNG_0949G,VNG_0950a,VNG_0955G,VNG_0960G,VNG_0961G…
Q2	Orange	Protein Up & mRNA Down	6	VNG_0626G,VNG_0715G,VNG_1355H,VNG_2301G,VNG_2604G,VNG_2606G
Q3	Blue	Protein Down & mRNA Down	89	VNG_0011C,VNG_0099G,VNG_0147C,VNG_0172G,VNG_0177G,VNG_0315G,VNG_0371G,VNG_0426G,VNG_0433C,VNG_0537C,VNG_0540G,VNG_0578H,VNG_0648G,VNG_0702H,VNG_0753G,VNG_0787G,VNG_0789C,VNG_0854C,VNG_0860G,VNG_0873G,VNG_0879C,VNG_0896G,VNG_1090H,VNG_1105G,VNG_1108G,VNG_1138G,VNG_1139G,VNG_1140G,VNG_1143G,VNG_1157G,VNG_1159G,VNG_1160G,VNG_1170G,VNG_1173a,VNG_1204G,VNG_1205C,VNG_1219G,VNG_1309G,VNG_1407C,VNG_1450G…
Q4	Green	Protein Down & mRNA Up	10	VNG_0044H,VNG_0194H,VNG_0208H,VNG_0209H,VNG_0394C,VNG_2238C,VNG_2472G,VNG_7025,VNG_7054,VNG_7083
BL12	Pink	Protein Up & mRNA Flat	9	VNG_0058H,VNG_0195H,VNG_0306C,VNG_0479G,VNG_0821C,VNG_1474G,VNG_2380H,VNG_2587C,VNG_7102
BL23	Light teal	Protein Flat & mRNA Down	151	VNG_0060G,VNG_0061C,VNG_0077H,VNG_0095G,VNG_0128C,VNG_0133G,VNG_0136G,VNG_0163G,VNG_0186G,VNG_0251C,VNG_0255C,VNG_0281G,VNG_0294G,VNG_0312H,VNG_0327G,VNG_0335G,VNG_0405C,VNG_0421C,VNG_0431G,VNG_0438G,VNG_0439C,VNG_0481G,VNG_0485H,VNG_0486G,VNG_0487H,VNG_0539C,VNG_0573C,VNG_0600C,VNG_0601H,VNG_0608C,VNG_0623G,VNG_0628G,VNG_0646G,VNG_0647G,VNG_0683C,VNG_0684G,VNG_0694G,VNG_0752G,VNG_0754C,VNG_0759H…
BL34	Brown	Protein Down & mRNA Flat	15	VNG_0094C,VNG_0343H,VNG_0361C,VNG_1001G,VNG_1259G,VNG_1345H,VNG_1405C,VNG_1412H,VNG_1971G,VNG_2023G,VNG_2216G,VNG_2306H,VNG_2665G,VNG_7096,VNG_6294G
BL41	Purple	Protein Flat & mRNA Up	46	VNG_0013C,VNG_0037H,VNG_0069H,VNG_0070H,VNG_0115G,VNG_0192G,VNG_0254G,VNG_0289H,VNG_0523G,VNG_0527C,VNG_0557H,VNG_0595H,VNG_0633G,VNG_0654C,VNG_0700G,VNG_0906H,VNG_0963G,VNG_0974G,VNG_1052H,VNG_1253C,VNG_1276C,VNG_1353C,VNG_1413H,VNG_1425H,VNG_1523G,VNG_1723H,VNG_1807H,VNG_1942H,VNG_2006C,VNG_2160C,VNG_2162C,VNG_2311H,VNG_2334C,VNG_2366C,VNG_2390G,VNG_2406C,VNG_2422G,VNG_2443G,VNG_2447G,VNG_2650G…

### Sheet: column_description
column_name	description
cluster	Cluster identifier according to the quadrant nomenclature convention using the Cartesian coordinate system. E.g., Q1: quadrant I; BL14: Border line between quadrant I and quadrant IV.
color	Color used in Figure 2H-L to highlight the clusters.
change_status	Change status considering the transition from a physiological state to another. Take as an example the transition from TP1 to TP2: if the protein is upregulated and the mRNA is upregulate, the change status is Protein Up & mRNA Up. We use the term *Flat* to represent unchanging protein or mRNA levels.
count	Number of instances (locus tags) within a given cluster.
locus_tag	Locus tag for a given instance according to Pfeiffer et al. (2019) (PMID: 31296677). This locus tag may be a representative of many others if they were collapsed in our non-redundant transcriptome.
